# SPRAY-INDUCED GENE SILENCING IDENTIFIES PATHOGEN PROCESSES CONTRIBUTING TO POWDERY MILDEW PROLIFERATION

**DOI:** 10.1101/2022.09.13.507682

**Authors:** Amanda G. McRae, Jyoti Taneja, Kathleen Yee, Xinyi Shi, Sajeet Haridas, Kurt LaButti, Vasanth Singan, Igor V. Grigoriev, Mary C. Wildermuth

**Affiliations:** Department of Plant and Microbial Biology, University of California, Berkeley, CA 94720; U.S. Department of Energy Joint Genome Institute, Lawrence Berkeley National Laboratory, Berkeley, CA 94720

**Keywords:** powdery mildew, spray-induced gene silencing (SIGS), dsRNA, *Golovinomyces orontii*, *Arabidopsis thaliana*, *Erysiphe necator*, grapevine

## Abstract

Spray-induced gene silencing (SIGS) is an emerging tool for crop pest protection. It utilizes exogenously applied double stranded RNA to specifically reduce pest target gene expression using endogenous RNA interference machinery. Powdery mildews, widespread obligate biotrophic fungi infect agricultural crops including wheat, barley, cucurbits, grapevine, and ornamentals such as roses. In this study, SIGS methods were developed and optimized for powdery mildews using the known azole-fungicide target *CYP51* and the *Golovinomyces orontii*-*Arabidopsis thaliana* pathosystem. Additional screening resulted in the identification of conserved gene targets and processes important to powdery mildew proliferation: *apoptosis-antagonizing transcription factor* in essential cellular metabolism and stress response; *lipase a, lipase 1*, and *acetyl-CoA oxidase* in lipid catabolism; *9-cis-epoxycarotenoid dioxygenase, xanthoxin dehydrogenase*, and a putative *abscisic acid G-protein coupled receptor* predicted to function in manipulation of the plant hormone abscisic acid; and the secreted effector *EC2*. Powdery mildew is the dominant disease impacting grapes and extensive powdery mildew resistance to applied fungicides has been reported. Therefore, we developed SIGS for the *Erysiphe necator-Vitis vinifera* system and tested six successful targets identified using the *G. orontii-A. thaliana* system. For all targets tested, a similar reduction in powdery mildew disease was observed between systems. This indicates screening of broadly conserved targets in the *G. orontii-A. thaliana* pathosystem identifies targets and processes for the successful control of other powdery mildews. The flexibility, specificity, reduced environmental and health risks, and rapid transition from the bench to the field make SIGS an exciting prospect for commercial powdery mildew control.
