## Supplemental Table 1 for "SPRAY-INDUCED GENE SILENCING IDENTIFIES PATHOGEN PROCESSES CONTRIBUTING TO POWDERY MILDEW PROLIFERATION"

### Sheet: SI Table 1
SI Table 1. Powdery mildew targets and primers
Powdery Mildew Species	Protein ID (a)	Gene Symbol	Gene Name	Enzyme Commission Number (a)	Secretion Signal (a)	dsRNA length (bp) (b)	dsRNA Forward Primer	dsRNA Reverse Primer	dsRNA T7 Forward Primer	dsRNAT7 Reverse Primer
Golovinomyces orontii MGH1	2912305, 2918117	CYP51	Cytochrome P450 monooxygenase 51; Sterol-14-demethylase	1.14.14.154	N	199 (dsRNA-1)	GTGCCCATAATTCAAAATGAGG	ACATTCTTGCTACGGTTTTCTG	TAATACGACTCACTATAGGGGGTACGTGAAGAAGTGTCCCAGCT	TAATACGACTCACTATAGGGGGACATTCTTGCTACGGTTTTCTG
Golovinomyces orontii MGH1	2912305, 2918117	CYP51	Cytochrome P450 monooxygenase 51; Sterol-14-demethylase	1.14.14.154	N	228 (dsRNA-2)	GGTATTCGGGAAGGATGTTG	GTATGCGAAGCAGTGTAGATAG	TAATACGACTCACTATAGGGGGGTATTCGGGAAGGATGTTG	TAATACGACTCACTATAGGGGGTATGCGAAGCAGTGTAGATAG
Golovinomyces orontii MGH1	5348921, 5357379	GDB1	Glycogen debranching enzyme 1	2.4.1.25, 3.2.1.33	N	449	CCTCTATTTGCAGAAATGGCAGT	CTGATCATAAATACTGTATGGAGAGTTTGA	TAATACGACTCACTATAGGGGGCCTCTATTTGCAGAAATGGCAGT	TAATACGACTCACTATAGGGGGCTGATCATAAATACTGTATGGAGAGTTTGA
Golovinomyces orontii MGH1	4899748, 4430648	GPH1	Glycogen phosphatase 1	2.4.1.1	N	212	GAAGATATCATTGAGCAAGAACATGATG	AATTCCCAAGGATTAAAGTCTAGCC	TAATACGACTCACTATAGGGGGAAGATATCATTGAGCAAGAACATGATG	TAATACGACTCACTATAGGGGGAATTCCCAAGGATTAAAGTCTAGCC
Golovinomyces orontii MGH1	4746636, 5031231	LIP1	Lipase 1	3.1.1.3	Y	344	ACCTCTGCTGGTTCTATCTC	AATTCATCCATAGATGCGGTC	TAATACGACTCACTATAGGGGGACCTCTGCTGGTTCTATCTC	TAATACGACTCACTATAGGGGGAATTCATCCATAGATGCGGTC
Golovinomyces orontii MGH1	4656038, 5096020	LIPA	Lipase A	3.1.1.3	Y	278	CTCTTACGCTCATTCTCACG	GTTGTTACGATAGGTTCGTATCC	TAATACGACTCACTATAGGGGGCTCTTACGCTCATTCTCACG	TAATACGACTCACTATAGGGGGGTTGTTACGATAGGTTCGTATCC
Golovinomyces orontii MGH1	2922561, 5323847	DGAT	Diglyceride acyl transferase	2.3.1.20	N	213	GCATTAACGCATCTTTATGTCTTTTAATC	TGCACTTCTTGTATAACTCTGGC	TAATACGACTCACTATAGGGGGCATTAACGCATCTTTATGTCTTTTAATC	TAATACGACTCACTATAGGGGGTGCACTTCTTGTATAACTCTGGC
Golovinomyces orontii MGH1	4150159, 5322283	ACX	Acyl-coenzyme A oxidase	1.3.3.6	N	292	AAGCAGTATGGTCCTCATCC	CAAGCACACTTCCAGATTGTAG	TAATACGACTCACTATAGGGGGAAGCAGTATGGTCCTCATCC	TAATACGACTCACTATAGGGGGCAAGCACACTTCCAGATTGTAG
Golovinomyces orontii MGH1	2191786	NCED	9-cis-epoxycarotenoid dioxygenase	1.13.11.51	N	267	ACTGCTCATAGTAATCCTATCCT	GTTGTCCGTCCATCCAATAC	TAATACGACTCACTATAGGGGGACTGCTCATAGTAATCCTATCCT	TAATACGACTCACTATAGGGGGGTTGTCCGTCCATCCAATAC
Golovinomyces orontii MGH1	4598152	ABA2	Xanthoxin dehydrogenase, Absicic acid 2	1.1.1.288	N	261	ATCTCACTCAGGCTATCAAC	GGTCATCTCCAAGCCAAT	TAATACGACTCACTATAGGGGGATCTCACTCAGGCTATCAAC	TAATACGACTCACTATAGGGGGGGTCATCTCCAAGCCAAT
Golovinomyces orontii MGH1	2905863, 2911953	ABAR	Absicic acid G-protein coupled receptor	-	N	201	ACTTGCACTTAGTCGAAGAG	ACAAGGGAAAGTATGCGAT	TAATACGACTCACTATAGGGGGACTTGCACTTAGTCGAAGAG	TAATACGACTCACTATAGGGGGACAAGGGAAAGTATGCGAT
Golovinomyces orontii MGH1	5322369, 2917961	GID9	Glucose-induced degradation 9	2.7.1.78	N	255	CTGCCCATTTCAGTGTTGAAAAAG	TGACATCATCAAGACTCTTCATTTCA	TAATACGACTCACTATAGGGGGCTGCCCATTTCAGTGTTGAAA	TAATACGACTCACTATAGGGGGTGACATCATCAAGACTCTTCATTTCA
Golovinomyces orontii MGH1	5353968, 5415797	AATF	Apoptosis-antagonizing transcription factor	-	N	284	TCCGAAGGAGAGTATTCATCAG	TTTTGCATTGCCATTCGTAC	TAATACGACTCACTATAGGGGGTCCGAAGGAGAGTATTCATCAG	TAATACGACTCACTATAGGGGGTTTTGCATTGCCATTCGTAC
Golovinomyces orontii MGH1	5421510, 5406840	EC2	Effector candidate 2	-	Y	280	ATGTACTCAGGCCCTACAAG	TGAATCGTCATCTCCGTCG	TAATACGACTCACTATAGGGGGATGTACTCAGGCCCTACAAG	TAATACGACTCACTATAGGGGGTGAATCGTCATCTCCGTCG
Erysiphe necator C-strain	1462	CYP51	Cytochrome P450 monooxygenase 51; Sterol-14-demethylase	1.14.14.154	N	248	TGTCAACGCCGAAGAGATTTA	TAGTGATTTCCGCCATAACTTTT	TAATACGACTCACTATAGGGGGTGTCAACGCCGAAGAGAT	TAATACGACTCACTATAGGGGGTAGTGATTTCCGCCATAACTTTT
Erysiphe necator C-strain	2080	LIP1	Lipase 1	3.1.1.3	Y	298	ATTAATACTGGTGCTGTACAGC	CGTAATGGCCAAGATTAGCG	TAATACGACTCACTATAGGGGGATTAATACTGGTGCTGTACAGC	TAATACGACTCACTATAGGGGGCGTAATGGCCAAGATTAGCG
Erysiphe necator C-strain	205	LIPA	Lipase A	3.1.1.3	Y	251	ATTTACGCTCTGGAGACTCC	TTCCTCCCAAGTCTCATACG	TAATACGACTCACTATAGGGGGATTTACGCTCTGGAGACTCC	TAATACGACTCACTATAGGGGGTTCCTCCCAAGTCTCATACG
Erysiphe necator C-strain	741	NCED	9-cis-epoxycarotenoid dioxygenase	1.13.11.51	N	286	ACAGCCTATGAAAAGGATCAG	CGTTGAGTGGAAAAGAATGAG	TAATACGACTCACTATAGGGGGACAGCCTATGAAAAGGATCAG	TAATACGACTCACTATAGGGGGCGTTGAGTGGAAAAGAATGAG
Erysiphe necator C-strain	881	AATF	Apoptosis-antagonizing transcription factor	-	N	300	TGATAGCGATCATGATAGATG	GCTGCTTCGTATGGCTTATC	TAATACGACTCACTATAGGGGGTGATAGCGATCATGATAGATG	TAATACGACTCACTATAGGGGGGCTGCTTCGTATGGCTTATC
Erysiphe necator C-strain	345	EC2	Effector candidate 2	-	Y	246	CAAACGATTCCTAAATGTGCT	AGATGGATCACTAGGAGATGG	TAATACGACTCACTATAGGGGGCAAACGATTCCTAAATGTGCT	TAATACGACTCACTATAGGGGGAGATGGATCACTAGGAGATGG
a. G. orontii MGH1 (v4.0) and E. necator c genome are annotated and accessed through MycoCosm (Grigoriev et al., 2014). For G. orontii, primers were designed to amplify dsRNA targeting both genes when 2 copies were present.
b. dsRNA length in bp, without T7.
Note that DGAT is not present in the early diverging P. polyspora and NCED is not present in the monocot PMs analyzed (see Procedures).
